# Alternative proteoforms and proteoform-dependent assemblies in humans and plants

**DOI:** 10.1101/2022.09.21.508930

**Authors:** Claire D. McWhite, Wisath Sae-Lee, Yaning Yuan, Anna L. Mallam, Nicolas A. Gort-Freitas, Silvia Ramundo, Masayuki Onishi, Edward M. Marcotte

## Abstract

Variability of proteins at the sequence level creates an enormous potential for proteome complexity. Exploring the depths and limits of this complexity is an ongoing goal in biology. Here, we systematically survey human and plant high-throughput bottom-up native proteomics data for protein truncation variants, where substantial regions of the full-length protein are missing from an observed protein product. In humans, *Arabidopsis*, and the green alga *Chlamydomonas*, approximately one percent of observed proteins show a short form, which we can assign by comparison to RNA isoforms as either likely deriving from transcript-directed processes or limited proteolysis. While some detected protein fragments align with known splice forms and protein cleavage events, multiple examples are previously undescribed, such as our observation of fibrocystin proteolysis and nuclear translocation in a green alga. We find that truncations occur almost entirely between structured protein domains, even when short forms are derived from transcript variants. Intriguingly, multiple endogenous protein truncations of phase-separating translational proteins resemble cleaved proteoforms produced by enteroviruses during infection. Some truncated proteins are also observed in both humans and plants, suggesting that they date to the last eukaryotic common ancestor. Finally, we describe novel proteoform-specific protein complexes, where loss of a domain may accompany complex formation.
