## Supplemental File 1 for "Alternative proteoforms and proteoform-dependent assemblies in humans and plants"

### Sheet: Sheet1
Species	Name	ID	Massive/ProteomeXchange	Proteins	Peptides	PSMs
Arabidopsis thaliana	ARATH_IEX1	arath_Arabidopsis_sprouts_WWC_2017	PXD013321	2639	26164	259610
Arabidopsis thaliana	ARATH_IEX2	arath_OP_Arabidopsis_mutantseed_20170323	PXD013264	2636	22790	291670
Arabidopsis thaliana	ARATH_SEC1	arath_OP_Arabidopsis_sproutsSEC_02102017	PXD013321	2703	25040	277656
Chlamydomonas reinhardtii	CHLRE_IEX1	chlre_Chlamydomonas_WWC_9-2016	PXD013369	5637	74072	804721
Chlamydomonas reinhardtii	CHLRE_SEC1	chlre_OP_Chlamydomonas_SEC	PXD013369	5634	62065	701683
Chlamydomonas reinhardtii	CHLRE_SEC2	chlre_OP_Chlamy_Nuclei_SEC_20170428	PXD013369	4680	43104	397398
Homo sapiens	HEK_IEX1	Anna_HEK293T_IEX_control_011217	PXD036233	3692	31133	215893
Homo sapiens	HEK_IEX2	Anna_HEK293T_IEX_mixed_bed_control_042217	PXD036233	4023	41864	345077
Homo sapiens	HEK_SEC1	Anna_HEK293T_SEC_control_113016	PXD015406	4327	52724	330188
Homo sapiens	HEK_SEC2	Anna_Control_HEK_SEC_020118_run2	PXD015406	4633	74522	564000
Homo sapiens	HEKR_SEC1	Anna_HEK293T_SEC_RNaseA_120916	PXD015406	4418	60624	435594
Homo sapiens	HEKR_SEC2	Anna_RNaseA_HEK_SEC_012318	PXD015406	4567	69214	625854
Homo sapiens	HEMO_IEX1	Hemolysate_IEX_1	PXD030050	942	5314	109031
Homo sapiens	HEMO_IEX2	Hemolysate_IEX_2	PXD030050	2064	10591	265133
Homo sapiens	HEMO_SEC1	Hemolysate_SEC	PXD030050	1961	11599	224100
Homo sapiens	HEMO_SEC2	Hemolysate6569_CtrlRNAseA	PXD030050	2119	15619	227647
